# Chronic ethanol drinking in non-human primates induces inflammatory cathepsin gene expression in alveolar macrophages accompanied by functional defects

**DOI:** 10.1101/2021.07.30.454528

**Authors:** Sloan A. Lewis, Brianna Doratt, Suhas Sureshchandra, Allen Jankeel, Natali Newman, Kathleen A. Grant, Ilhem Messaoudi

**Author notes:** Corresponding Author: Ilhem Messaoudi, Molecular Biology and Biochemistry, University of California Irvine, 2400 Biological Sciences III, Irvine, CA 92697.

## Abstract

Chronic alcohol drinking is associated with increased susceptibility to viral and bacterial respiratory pathogens. Investigating the effects of alcohol on the lung is challenging in humans because of the complexity of human drinking behavior and the challenge of obtaining samples. In this study, we utilize a rhesus macaque model of voluntary ethanol self-administration to study the effects of alcohol on the lung in a physiologically and genetically relevant model. We report a heightened activation and inflammatory state in alveolar macrophages (AM) obtained from ethanol drinking animals that is accompanied by increased chromatin accessibility in intergenic regions that regulate inflammatory genes and contain binding motifs for transcription factors AP-1, IRF8, and NFKB p-65. In line with these transcriptional and epigenetic changes at basal state, AM from ethanol drinking animals generate elevated inflammatory mediator responses to LPS and respiratory syncytial virus (RSV). Analysis using scRNA-Seq revealed heterogeneity in lung-resident macrophage and monocyte populations, including increased abundance of activated and cathepsin-expressing clusters and accelerated differentiation with ethanol. Finally, functional assays show increased mitochondrial content in AM from ethanol drinking animals, which is associated with observed increased ROS and decreased phagocytosis capacity. This comprehensive epigenomic, transcriptional and functional profiling of lung macrophages after ethanol drinking in macaques provides previously unidentified mechanisms of ethanol induced infection susceptibility in patients with alcohol use disorders.
