## Supplementary material for "Chronic ethanol drinking in non-human primates induces inflammatory cathepsin gene expression in alveolar macrophages accompanied by functional defects": Supp Table 2

### Sheet: LPS
Supplemental Table 2: Luminex data
Purified AM- 16 hour LPS stimulation
Sample	MIP-1a	CXCL13	IL-1b	IL-2	IL-4	IL-5	IP-10	IL-6	IL-7	IL-8	IL-10	Eotaxin	IL-12p70	IL-17A	IL-1RA	G-CSF	IFN gamma	GM-CSF	TNFa	I-TAC	MIP-1b	IFN alpha	MCP-1	MIG	BDNF	IL-15	MIF	Granzyme B	CD40L	PDGF-BB	VEGF-A
Control 5 NS	4.00516	12.4588	4.9657	0.242739	3.15809	28.3908	2.68827	28.258	2.80431	95.34	0.178972	2.68496	11.2472	3.75455	67.6889	171.228	4.55293	34.2311	15.478	11.7182	11.901	1.0185	11.3049	1.34754	1.76112	3.9521	3179.89	3.24707	1.89607	12.0123	7.20012
Control 6 NS	11.1661	12.4588	9.77661	0.242739	2.17502	18.0211	1.77256	40.3924	2.57785	169.575	0.178972	2.147	8.11421	3.75455	96.3493	137.704	2.3959	7.82267	9.21733	7.15114	30.27	0.7808	33.6288	0.898358	1.76112	3.95003	1110.67	4.8706	0.292223	10.6636	4.87215
Control 7 NS	22.5524	19.2127	18.1781	2.52093	5.76671	42.6134	2.67077	54.7973	2.56986	370.098	0.178972	3.07179	8.58317	9.24841	261.993	181.581	7.26617	77.3365	25.4781	19.9357	89.5901	1.62186	99.5012	4.84496	4.40181	4.66298	7020.84	20.7415	3.0871	31.032	9.99111
Control 1 NS	29.4835	12.4588	13.2241	0.242739	3.90202	33.0936	2.4791	66.0014	1.65011	594.239	0.178972	2.68496	7.76094	6.25471	361.681	169.905	6.67575	61.2313	26.913	14.2716	112.595	1.016	68.379	3.22261	4.7098	4.30902	4610.74	12.0063	2.92168	18.6297	9.97528
Control 2 NS	36.8251	19.2127	13.1053	0.769885	4.65266	47.2324	3.14931	72.7623	1.87512	792.474	0.178972	3.11991	8.78648	7.00186	291.7	161.292	8.1583	77.3365	33.2986	19.3079	107.156	1.37795	74.7756	6.40122	8.47261	4.48716	12768.9	12.0063	3.68583	18.6297	12.2092
Contorl 3 NS	9.97723	12.4588	4.77881	1.09339	3.90202	33.2078	2.94014	33.4282	1.87512	187.287	0.178972	2.90244	7.76094	4.00817	438.489	182.035	6.9779	27.7782	16.1172	14.2716	33.08	1.25693	17.3746	3.22261	6.03694	4.30902	7741.99	12.0063	1.90173	24.8309	10.4387
EtOH 8 NS	57.9264	19.2127	18.0578	2.52093	5.39659	83.2903	3.62785	226.635	5.24431	939.385	0.573236	3.9944	13.4376	19.1615	581.272	252.632	11.271	99.8782	77.3132	32.9828	487.53	2.61175	223.243	10.5172	14.3495	6.94271	3047.71	23.9646	7.53887	43.0161	16.1282
EtOH 9 NS	6.18764	15.3991	7.11676	0.485477	5.39659	23.5738	1.74868	33.8216	3.76334	116.079	0.178972	2.68496	9.76768	1.01447	291.702	178.076	5.53265	45.1262	14.0044	24.3064	20.5009	1.13591	19.5594	0.898358	3.38266	4.84185	1653.43	6.49413	2.46007	18.6297	9.99111
EtOH 10 NS	28.4545	14.9999	27.5407	0.364108	4.65266	37.9106	2.4875	70.5915	2.33971	1060.74	0.178972	2.90244	8.16406	7.00186	434.365	161.292	5.82622	54.1866	34.7187	21.8025	116.711	1.25897	55.3226	4.59844	4.06007	4.48636	6437.23	15.2294	2.17854	24.8309	9.98718
EtOH 4 NS	36.8276	19.2127	20.2542	1.62054	5.39187	42.6134	2.94014	89.2223	2.33971	1024.13	0.178972	2.68496	8.18005	9.24841	633.074	169.905	6.56697	63.2471	39.551	17.1113	132.355	1.62186	74.9355	2.30692	7.23229	4.66298	10088.1	12.0063	2.77451	31.032	13.312
EtOH 5 NS	41.8376	12.4588	16.9236	0.485477	5.39187	33.1797	3.41868	77.2569	3.28382	1195.06	0.178972	2.92718	7.76094	10.088	479.791	165.865	6.68046	54.1866	27.1063	12.9995	122.426	1.25897	137.504	5.11516	4.73067	3.59288	5086.68	12.0063	2.03845	24.8309	10.8828
EtOH 6 NS	37.7026	19.2127	15.3961	1.38183	4.65266	33.0936	2.4791	70.9401	1.77845	1310.56	0.178972	2.68496	7.64324	3.75455	528.379	143.877	5.6185	66.9394	26.5014	14.2308	140.191	1.14045	133.768	4.27665	3.78774	3.76897	7359.47	17.5185	2.5253	18.2135	10.8282
Control 5 LPS	9.86062	19.2127	6.70177	0.769885	5.39659	37.9106	3.14931	37.3381	1.65011	197.333	0.178972	2.90244	7.76094	9.24841	311.261	153.121	8.00693	63.2471	22.0036	16.1666	31.752	1.25693	31.1518	3.98133	7.91039	4.48636	85197.4	17.5185	3.68122	24.8309	12.6562
Control 6 LPS	25.5114	25.8948	9.15559	2.176	6.87135	35.4122	2.35517	87.0831	1.43157	254.985	0.178972	3.55716	6.67039	14.8181	421.259	174.037	6.38748	76.271	33.1747	13.956	123.853	1.25693	117.627	1.34754	6.63097	4.30902	6804.63	15.2294	4.37406	24.8309	15.0336
Control 7 LPS	29.7454	19.2127	10.7858	3.30698	6.1358	47.2324	3.62785	68.4037	1.88026	369.027	0.178972	3.43191	8.16406	16.4149	350.171	178.076	8.1583	70.2918	28.6503	24.3055	134.559	1.37888	150.285	5.14306	10.899	5.37102	18879.4	23.3038	3.99381	24.8309	14.4023
Control 1 LPS	25.1136	12.4588	6.13011	0.242739	3.90874	23.5738	1.58929	106.533	1.65011	441.961	0.178972	1.81322	6.67039	4.00817	62.6932	153.121	2.8718	10.4302	33.1747	9.47634	117.649	1.13591	53.1424	2.26323	2.43853	2.86851	2491.52	6.49413	1.2855	12.0123	10.4161
Control 2 LPS	62.1564	21.7537	14.0333	2.49951	6.1358	54.1042	2.94014	223.283	2.56986	1839.36	0.376104	3.07179	9.17717	13.487	149.899	169.905	8.61238	83.3157	57.7253	24.9286	320.474	1.74461	102.667	7.65495	8.51171	3.86201	110489	20.7415	4.31045	34.0486	12.6562
Contorl 3 LPS	52.8147	19.2127	7.74344	1.38183	4.65266	42.5296	3.59582	96.9463	1.87512	1367.79	0.178972	3.1889	8.97387	6.0011	6438.78	152.049	7.73971	43.8833	32.919	18.3174	199.594	1.74612	54.0385	6.65754	12.2741	3.76897	4290.53	20.7415	4.04754	24.8309	29.9029
EtOH 8 LPS	75.3516	24.2948	24.4294	2.78795	8.34611	69.9568	5.31935	385.313	3.52196	3943.53	0.268458	3.9944	10.5292	17.3202	1160.71	208.789	9.70571	94.5865	81.3582	26.1724	739.749	2.36301	349.075	12.8429	18.216	6.24704		29.0891	7.2149	31.032	20.7889
EtOH 9 LPS	17.2411	19.2127	7.11676	1.94404	6.13682	33.2078	3.62785	50.3183	0.988023	235.854	0.178972	3.45861	6.46074	11.495	521.545	161.733	6.96758	63.2471	28.7345	11.7367	44.2546	1.49969	39.6189	1.79672	8.52446	5.01864	25843.4	23.9646	4.93969	18.6297	14.4023
EtOH 10 LPS	50.5198	21.7537	26.5401	2.37997	6.875	42.6134	3.41868	215.255	3.04244	2389.37	0.178972	3.60126	8.98629	10.2675	1008.06	193.772	6.79521	70.2918	51.8255	21.812	254.079	1.49991	105.726	11.9749	11.7772	5.19441	52460.7	23.9646	5.90375	31.032	19.5273
EtOH 4 LPS	54.0565	24.2948	29.2347	0.769885	6.1358	37.9106	4.28094	540.419	3.04244	3970.1	0.178972	3.72651	8.58317	11.2404	310.432	177.753	7.55915	77.3365	116.133	16.4776	394.664	1.68314	389.465	6.93167	6.35397	4.30902	4865.52	20.7415	2.76267	31.032	13.532
EtOH 5 LPS	32.0375	12.4588	10.9178	0.242739	3.1396	21.5274	2.72705	162.463	2.1343	2025.73	0.178972	2.75783	7.72351	11.495	129.978	149.676	4.66137	67.2105	44.623	15.5305	220.866	1.38173	213.5	4.74241	3.71795	2.94131	3888.57	15.2294	1.89607	10.6636	8.79464
EtOH 6 LPS	67.5062	28.0561	17.9151	1.90898	6.875	51.8513	4.29542	281.748	3.40088	6431.82	0.376104	3.53254	10.1484	17.3202	227.97	201.375	7.8566	77.3365	68.3091	24.9268	376.631	1.86807	385.486	10.1957	13.2103	4.30735	19952.8	15.2294	6.55381	43.0161	14.3998

### Sheet: RSV
Purified AM- 16 hour LPS stimulation
Sample	BDNF	CCL2/JE/MCP-1	CXCL10/IP-10/CRG2	FGF basic/FGF2/bFGF	G-CSF	GM-CSF	IFNb	GRANZYME B	IFNa	IFNg	IL-1b/IL-1F2	IL-10	IL-12 p70	IL-15	IL-17/IL17A	IL-2	IL-4	PD-L1/B7-H1	IL-6	IL-7	IL-8/CXCL8	PDGF-AA	PDGF-BB	CXCL2/GRPb	CCL5/Rantes	TGF-a	TNFa	VEGF
Control 1 NS	2.54833	59.57	1.8621	7.89365	0.229491	33.2346	73.1269	0.353676	3.99852	4.8465	5.28561	165.734	8.11544	2.09611	10.7734	2.48128	3.69767	8.16464	56.9284	3.63396	939.963	0.763669	2.37148	201.939	21.6528	6.29077	58.7113	19.609
Control 2 NS	3.03402	203.949	1.8621	7.89365	0.458982	37.501	105.58	0.707351	4.32086	9.693	8.03166	170.21	12.0765	3.69204	14.4838	3.99122	1.89795	13.6967	1295.58	3.63396	8508.8	1.52734	4.50461	1619.39	97.8754	8.24846	410.224	19.609
Control 3 NS	2.09732	4163.08	11.1186	3.94683	0.229491	28.9682	59.6895	0.353676	3.34044	4.8465	3.9717	161.257	4.15439	2.09611	5.47861	2.48128	0.751421	10.8084	142.922	3.08437	2955.12	0.763669	6.63774	1498.77	111.086	5.37115	110.742	17.7547
Control 4 NS	2.78207	2207.48	6.05647	36.6927	0.994307	69.9187	488.75	4.39786	4.0544	9.5814	45.9398	188.749	13.2677	4.26839	9.99974	13.5487	1.70144	31.7389	6087	3.10363	3149.23	1.68105	18.3657	15298.6	897.008	9.19892	2574.9	48.0179
Control 5 NS	1.86974	2125.41	0.664596	3.39125	0.229491	7.96846	25.9476	1.99374	0.987728	2.93833	4.88504	15.5323	4.45642	1.44761	3.82438	6.58628	0.846955	10.8743	755.938	1.17289	6951.08	0.763669	4.19135	9961.91	139.876	2.22917	389.469	19.609
Control 6 NS	2.08102	1623.37	0.966589	29.6013	0.994307	19.2117	367.156	4.17162	4.47559	10.5248	12.3074	162.089	16.6602	3.43252	13.9098	16.0874	1.53947	13.8335	504.826	3.10363	4021.3	2.55715	14.8859	5912.34	87.8039	15.4847	185.63	45.4827
Control 7 NS	3.80655	6568.76	0.996894	32.4194	0.871133	28.4231	672.307	7.00004	3.71244	16.6986	10.1506	91.1669	19.7516	3.43252	9.99974	18.4353	1.70144	43.4303	4225.49	2.55349	12721.2	4.18506	21.1597	16662.6	467.823	15.4847	1058.05	45.4827
Control 8 NS	1.86974	3263.64	0.664596	9.91257	0.229491	7.96846	130.258	3.00908	1.61519	6.28949	4.88504	64.5069	6.82738	1.44761	3.82438	10.6627	1.21072	9.16857	444.551	1.17289	8281.43	1.22236	11.8626	5612.56	190.032	2.22917	277.187	19.609
EtOH 1 NS	4.08658	1515.66	8.85779	22.4603	23.9612	42.1999	146.109	8.04698	4.70662	48.0837	12.5984	183.87	22.7064	6.6662	19.6708	7.57784	2.74688	26.6999	3532.57	4.37701	4214.32	4.65402	11.7319	6929.91	421.346	9.40172	1395.05	25.4632
EtOH 2 NS	2.09732	338.45	0.931049	7.89365	0.458982	28.9682	75.916	0.353676	2.74088	9.693	5.28561	165.734	9.95019	2.09611	10.7734	3.23625	1.1201	13.6967	1147.27	3.21785	1894.15	0.763669	2.37148	1434.37	238.176	6.29077	376.154	19.609
EtOH 3 NS	2.09732	60.1726	1.8621	7.89365	0.229491	29.4231	73.1269	0.353676	2.74088	4.8465	3.9717	165.734	4.15439	2.09611	7.06302	2.48128	1.1201	7.28196	29.3102	3.21785	775.595	0.763669	2.37148	36.845	3.26737	6.29077	27.7431	17.7547
EtOH 4 NS	2.37264	3433.05	0.603986	16.4339	1.03181	7.96846	130.258	3.78199	0.987728	6.28949	7.32757	47.0848	9.19835	0.960282	3.82438	10.6627	1.13855	21.206	2937.14	1.17289	7722.83	1.68105	8.38271	13026.2	703.644	2.22917	845.463	39.218
EtOH 5 NS	0.802962	2623.63	0.664596	23.5253	1.03181	7.96846	130.258	3.00908	2.83479	4.61391	12.5931	64.5069	6.82738	1.93494	3.82438	6.58628	0.873432	33.4703	4412.05	1.15447	4525.18	0.763669	11.8626	17489.7	642.518	2.22917	1224.33	19.609
EtOH 6 NS	2.27917	2133.18	0.634291	16.4339	0.475839	7.96846	197.371	4.39786	2.20733	9.5814	12.5931	64.5069	10.8968	1.93494	3.82438	13.5487	1.00893	29.7971	2248.15	1.72303	7346.47	1.22236	9.7669	13665.4	178.761	2.22917	667.202	29.4135
EtOH 7 NS	2.37264	902.315	0.634291	23.5253	0.475839	7.96846	361.66	4.39786	4.0544	6.28949	9.77009	113.482	9.19835	3.60667	9.99974	16.4347	1.22406	12.58	1259.88	1.72303	7571.04	1.68105	11.8626	3272.1	90.8465	2.22917	306.02	19.609
EtOH 8 NS	2.08102	1531.01	0.996894	29.6013	0.994307	19.2117	367.156	4.17162	3.71244	10.5248	10.1506	113.115	14.2892	2.9452	9.99974	12.0109	1.36415	17.7434	1217.35	3.24663	4901.58	1.92359	14.8859	6675.25	240.24	15.4847	383.608	38.2134
Control 1 RSV	22.4899	383.826	18.2409	1770.79	18.7744	68.1464	235.016	8.04698	5.36469	9.693	9.4638	174.745	12.0765	5.50373	12.5512	6.59469	1.48879	20.9522	13586.3	4.06894	6205.11	232.973	22.4629	2028.54	2408.95	9.28653	97.0939	4211.54
Control 2 RSV	15.918	499.526	25.4467	1575.46	4.86065	52.0115	165.048	0.707351	3.34044	9.693	8.03166	165.734	8.11544	3.69204	8.84077	3.99122	1.48879	18.7921	12110.4	3.77523	6172.17	203.638	14.173	3829.04	2272.18	7.21039	279.122	3464.35
Control 3 RSV	13.5089	4362.34	470.686	1456.92	4.86065	52.0115	189.237	0.707351	5.02896	9.693	9.4638	170.21	12.0765	3.69204	10.7734	3.99122	0.929773	25.4451	12153.4	4.06894	3851.95	194.303	11.52	4892.05	2003.98	7.21039	110.499	3380.19
Control 4 RSV	5.74653	1968.02	16.5677	946.328	0.753825	53.4056	367.156	4.94453	1.61519	7.90582	37.5747	140.142	6.82738	2.7708	3.82438	6.58628	1.04875	34.4021	12901.3	1.17289	3594.62	46.8991	18.3657	18171.3	1512.27	2.22917	1829.36	1814.99
Control 5 RSV	4.92047	1038.86	2.49882	688.678	1.27229	39.6663	361.66	4.39786	3.71244	9.5814	14.7499	188.749	13.2677	4.26839	20.0852	16.4347	1.38604	17.0717	5492.62	3.10363	2601.43	29.6439	21.1597	9072.68	606.339	9.19892	203.727	1020.3
Control 6 RSV	6.6237	2412.61	11.306	934.929	0.753825	19.2117	257.349	4.17162	1.61519	4.61391	7.32757	64.5069	10.8968	2.3895	3.82438	6.58628	1.21072	24.8248	11493.4	1.17289	5661.04	52.7041	14.8859	13067.5	950.765	2.22917	136.738	2018.31
Control 7 RSV	5.1824	1629.03	19.4126	878.827	1.27229	28.4231	471.466	4.17162	2.83479	7.90582	12.5931	140.142	13.2677	2.7708	16.1751	9.47223	1.38604	32.0438	8818.04	3.10363	3462.61	39.9436	21.1597	12288.5	903.247	9.19892	361.099	1509.56
Control 8 RSV	4.5817	1260.27	6.25243	766.777	1.27229	19.2117	361.66	4.39786	2.83479	9.5814	12.5931	140.142	13.2677	2.7708	9.99974	13.5487	1.38604	15.5392	5970.39	2.55349	2788.74	32.0758	18.3657	6524.69	592.744	9.19892	136.738	1095.7
EtOH 1 RSV	16.8499	2958.91	42.434	1812.27	38.6602	46.8987	153.925	1.88046	4.32086	9.693	8.03166	170.21	12.0765	4.59788	14.4838	3.99122	1.48879	36.3236	17689.7	3.77523	9570.16	238.796	11.52	51434.9	3975.75	7.21039	1295.32	4514.06
EtOH 2 RSV	14.8287	749.935	18.2409	1580.83	4.86065	49.4044	124.519	0.707351	3.99852	4.8465	8.03166	165.734	12.0765	3.69204	7.06302	4.07919	0.816362	24.3216	12498.8	3.21785	4714.48	184.909	11.7319	5703.33	2361.39	6.29077	433.559	3725.76
EtOH 3 RSV	21.8754	476.66	11.1186	1912.93	9.26232	57.5226	170.298	1.88046	3.66278	9.693	8.03166	170.21	14.8919	4.59788	14.4838	4.07919	1.48879	16.6936	16778.9	3.49654	15852.9	253.179	14.173	1829.81	3420.79	6.29077	35.2589	5315.5
EtOH 4 RSV	5.54634	1310.47	7.48474	851.327	1.94198	48.8778	598.557	5.56041	4.0544	9.5814	17.5729	188.749	17.3371	4.26839	20.0852	18.9734	1.70144	22.5053	7685.1	3.93409	2593.91	35.6141	24.183	11490.6	897.818	22.4544	349.011	1258.21
EtOH 5 RSV	8.114	2822.22	20.282	1265.28	2.95973	56.1794	810.876	6.10708	5.80968	12.8733	23.4496	166.802	17.3371	4.26839	16.1751	16.4347	1.92919	53.1631	15999.7	3.93409	5330.25	63.172	26.977	23834.8	1760.82	9.19892	1514.51	2476.4
EtOH 6 RSV	9.37851	2590.15	8.73951	1495	1.49333	46.968	799.397	6.54321	5.69519	13.3935	21.5896	140.142	20.7295	4.85778	9.99974	18.9734	1.68678	43.5032	17212.6	3.79677	8156.19	77.0459	26.8305	20957.6	1414.15	15.4847	610.721	2626.26
EtOH 7 RSV	9.16594	1121.45	3.55437	1647.84	1.38472	56.1794	708.364	6.10708	4.0544	15.4923	12.5931	166.802	20.7295	4.26839	16.1751	16.4347	1.70144	22.5053	15355.4	3.10363	7263.31	68.9395	26.977	9777.81	1417.91	16.1687	263.814	2714.93
EtOH 8 RSV	8.87819	1882.34	7.29691	1154.07	2.14551	40.7457	1098.24	5.49311	1.00897	5.12736	15.3614	159.063	16.7309	3.0145	10.4185	17.5668	1.94189	32.956	18726.4	3.6628	7142.28	89.3949	26.4961	16810.9	1773.91	14.4619	422.558	2729.24
