## Supplementary material for "Chronic ethanol drinking in non-human primates induces inflammatory cathepsin gene expression in alveolar macrophages accompanied by functional defects": Supp Table 3

### Sheet: Sheet1
Supplemental Table 3
Cluster markers calculated using the FindAllMarkers function in Seurat
p_val_adj < 0.05
avg_log_fc > 0.25
Cluster 0	p_val_adj	Cluster 1	p_val_adj	Cluster 2	p_val_adj	Cluster 3	p_val_adj	Cluster 4	p_val_adj	Cluster 5	p_val_adj	Cluster 6	p_val_adj	Cluster 7	p_val_adj	Cluster 8	p_val_adj	Cluster 9	p_val_adj
RPS2	0	LGALS3	0	RPL15	1.50101e-299	RPL19	3.35368e-245	CCL17	0	ENSMMUG00000010817	6.08378e-188	SQLE	0	CMPK2	9.60118e-254	ENSMMUG00000021023	0	SOD2	9.91374e-98
MAMU-A	1.5356e-274	ANXA2	1.84508e-272	MT-ATP6	1.75039e-177	CD52	4.84932e-195	TMEM176B	0	CHCHD6	5.10386e-173	CYP51A1	2.07023e-283	MX2	1.11797e-253	MKI67	0	CD40	5.04139e-65
ENSMMUG00000045979	1.59537e-149	S100A10	5.09077e-269	MT-ND5	6.30273e-146	ENSMMUG00000021980	1.41902e-185	CPVL	0	GPNMB	1.16006e-144	DHCR7	3.56096e-237	ISG15	2.32847e-240	CDK1	0	CD14	2.15952e-55
LTA4H	4.30244e-146	MGST3	5.7476e-264	ENSMMUG00000028703	9.0745e-138	ENSMMUG00000047411	2.32906e-150	TMEM176A	0	CHIT1	1.50979e-134	MSMO1	8.93555e-237	IRF7	2.80728e-230	ENSMMUG00000012681	0	KYNU	6.27161e-52
C1QC	3.22655e-143	ANXA5	8.54494e-230	CLEC4E	1.04884e-131	ENSMMUG00000047461	1.82938e-148	FOLR2	0	CTSG	1.31392e-132	ENSMMUG00000012843	2.27207e-168	IFIT1	3.94724e-216	TK1	0	HLA-DQA1	2.95891e-49
CYBB	7.82569e-138	CSTB	1.43763e-212	MCEMP1	3.41594e-130	CFD	1.86388e-138	GPR183	0	CTSD	1.63157e-121	ENSMMUG00000023144	2.55265e-159	OAS2	1.36214e-198	BIRC5	0	G0S2	1.38464e-44
C2orf40	4.82645e-137	ENO3	1.35907e-208	AIM2	1.52412e-112	ENSMMUG00000011916	8.51827e-115	RGS1	0	ASAH1	2.45963e-112	ALDOC	6.22215e-138	MX1	3.66847e-174	PRC1	0	ENSMMUG00000042343	6.43475e-44
ENSMMUG00000045247	1.53146e-134	TXN	4.41811e-199	MAMU-DRB1	2.48466e-107	MT-ND3	1.5812e-110	MS4A6A	0	FTL	1.06645e-110	FDFT1	6.20527e-133	HERC5	3.27886e-166	E2F1	0	MAMU-B	1.98815e-42
TGM2	3.50396e-129	TAGLN2	6.00172e-187	MAMU-DQA1	2.49045e-104	MT-ATP6	2.95135e-103	TREM2	0	BRI3	1.62923e-105	ENSMMUG00000044056	4.66848e-129	OAS1	1.15853e-164	CCNB2	0	ENSMMUG00000047148	5.64702e-41
ENPP1	4.76795e-126	ENSMMUG00000041773	1.80487e-168	ENSMMUG00000038242	6.17846e-104	FCGR2A	3.05135e-103	LTC4S	0	CENPK	1.21686e-100	SREBF2	9.38056e-119	RSAD2	5.79194e-158	NCAPG	0	S100A9	2.05209e-38
ADAMDEC1	5.46785e-126	ENSMMUG00000010817	1.99609e-162	MNDA	1.75007e-96	APOC2	1.35213e-88	PLBD1	0	BASP1	2.7965e-99	HMGCR	6.81417e-97	IFIT3	1.21317e-131	KNL1	0	NCF1	6.26981e-38
CHST2	6.6062e-115	MARCO	1.51238e-155	CD48	1.52641e-94	MT-ND1	1.22973e-86	JAML	0	CD63	3.8266e-99	INSIG1	5.65305e-86	IFI44	7.9302e-128	ANLN	0	BTG3	7.31597e-38
ENSMMUG00000040626	4.31989e-114	CTSD	4.14283e-147	MAMU-DPB	8.52869e-92	BSG	1.62369e-82	TSPAN33	0	GSTP1	4.42477e-87	OSM	8.39291e-85	DDX58	6.03775e-126	CDCA3	0	CTSH	2.34106e-37
FABP4	1.91606e-101	LDHA	1.59376e-146	CLEC4D	2.57716e-91	CHIT1	2.28184e-68	ITM2C	0	MARCO	6.90363e-76	DHCR24	2.76722e-61	SLFN5	1.51803e-122	CEP55	0	GPR84	1.98115e-35
MCM7	3.79292e-87	ANXA4	2.3854e-143	KCNA3	2.36495e-90	ENSMMUG00000028669	1.40093e-64	CYP2S1	0	SMCO4	4.61064e-75	SC5D	3.10444e-51	SIGLEC1	1.48022e-120	ENSMMUG00000020594	0	SEMA4A	5.59648e-31
ICAM3	1.01563e-85	PSMA7	2.69807e-140	VMO1	2.78276e-87	CCL2	2.03202e-61	PID1	0	ABCA1	3.19257e-68	NSDHL	1.16883e-46	ENSMMUG00000005455	9.17746e-118	MYBL2	0	ENSMMUG00000021980	1.83741e-30
APOC2	4.8448e-75	SDC2	7.08383e-140	MT-ATP8	1.38079e-83	RND3	1.33807e-57	P2RY6	0	ACP5	3.11256e-65	ANPEP	7.47778e-45	OAS3	1.74429e-116	CLSPN	0	PLEKHO1	2.64229e-30
PLTP	8.0046e-75	RNH1	3.56228e-136	ENSMMUG00000048018	2.60813e-83	HBEGF	7.56055e-54	RCSD1	0	TM4SF19	3.64581e-65	TUBA1A	9.34325e-43	IFI6	5.81279e-113	DLGAP5	0	BCL2A1	3.12195e-30
PTGDS	7.64964e-68	PFN1	4.44132e-135	ANPEP	1.62866e-70	GPD1	6.43546e-52	CST3	2.23961e-246	CSTB	1.04808e-60	CD14	6.21755e-39	IFIT2	1.02439e-103	RAD51AP1	0	FERMT3	1.59473e-29
PHLDA2	4.66442e-41	CTSL	9.36113e-133	FABP4	2.25102e-67	G0S2	7.64252e-28	OLFML3	3.20839e-243	CTSL	1.65666e-60	TKT	4.50028e-35	DHX58	3.19346e-101	PKMYT1	0	ALAS1	3.28341e-29
		UCP2	3.64008e-130	NRIP1	2.61075e-60			HAVCR2	5.93204e-237	LITAF	2.77106e-58	RHBDD2	1.57451e-28	ISG20	1.34102e-97	FAM111B	0	AGTRAP	1.11241e-26
		CCL18	1.34161e-128	TXNIP	9.19433e-55			MARCKS	2.01359e-233	ENO3	3.56494e-55	LST1	1.75452e-28	ENSMMUG00000040780	7.20835e-92	BUB1	0	RPL23A	1.63919e-24
		MYL12A	2.43132e-125	CAMP	1.74293e-53			CDKN1A	7.76042e-229	TSPAN4	7.49578e-55	ITGB2	4.67187e-26	OASL	4.22134e-90	BRCA2	2.19499e-291	TNS3	1.89651e-24
		DBI	7.7464e-124	RF00100.101	2.13078e-20			MEF2C	4.72334e-220	CSTA	3.99839e-53	ECHDC1	6.71186e-25	HELZ2	1.13816e-88	NUF2	3.69517e-289	MARCKSL1	7.56609e-22
		FABP4	1.21353e-121	PTGDS	1.30498e-11			MAMU-DPA	1.91939e-217	OSGIN2	2.07182e-50	ADGRE1	2.70885e-24	TYMP	8.64455e-86	GTSE1	4.74446e-286	C3AR1	1.58034e-21
		CDA	2.17586e-117					MAMU-DMB	2.58527e-211	LGALS3	6.28753e-50	NCF1	2.21051e-20	ENSMMUG00000003272	3.36307e-85	TYMS	4.36512e-284	RHBDD2	1.9792e-21
		TM4SF19	5.44081e-117					MAMU-DPB	1.96697e-207	MGST1	8.38102e-50	GCA	2.68246e-19	UBE2L6	8.79286e-85	NDC80	3.1156e-267	SRXN1	3.57152e-21
		SERPINB1	1.44165e-108					MAMU-DMA	2.74079e-205	RARRES1	3.04842e-48	CD163	3.8091e-18	XAF1	1.35142e-82	SGO1	8.17435e-265	TGIF2	2.39272e-20
		PLP2	1.22789e-107					MAMU-DRA	2.25594e-176	CD52	2.48402e-47	S100A2	1.58218e-16	IFI16	1.31501e-78	MND1	1.14428e-257	S100A8	5.30025e-20
		SLAMF9	1.18676e-104					BIN1	8.06496e-164	LGALS1	4.42182e-45	ENPP1	7.24604e-11	TNFSF13B	5.8315e-78	MCM4	1.84788e-237	PLEK	4.88915e-19
		PDLIM1	5.84337e-80					ENSMMUG00000012140	1.96916e-162	CCL2	5.19598e-44	PTGDS	2.69081e-09	EPSTI1	1.18798e-77	WDR76	7.5059e-230	NFKBIA	1.02334e-18
		ECM1	6.33948e-78					LSP1	2.64984e-162	FGGY	6.69693e-43	RND3	7.32479e-06	PLAC8	3.01739e-76	MCM2	7.47575e-214	PLAUR	1.33886e-17
		ENSMMUG00000005352	1.1544e-67					MAMU-DQA1	8.02196e-161	ENSMMUG00000041773	3.20288e-40	G0S2	2.98758e-05	ENSMMUG00000000662	1.32779e-71	MCM3	5.10689e-213	PPP1R15A	1.35883e-17
		FN1	1.63396e-61					RGS10	1.90762e-159	RDX	8.6835e-40			SAMD9L	3.15472e-70	CCNA2	6.6789e-211	SRI	2.14608e-17
		LGMN	2.08929e-54					FCGR2A	9.90041e-151	YBX3	2.06924e-38			STAT1	2.88202e-67	CENPM	9.305e-208	MGLL	2.06903e-15
		ADAMDEC1	7.79228e-40					RPL27A	2.2694e-150	NCOA4	4.47966e-38			LGALS3BP	2.56505e-63	SHCBP1	7.91354e-202	PGD	2.23995e-15
		LGALS1	9.56612e-40					RPLP2	1.65659e-149	GPR137B	1.92918e-37			IFIH1	4.86125e-62	STMN1	4.85257e-197	ENSMMUG00000044197	5.13314e-15
		ZNF511	7.60748e-28					PADI2	3.1743e-135	SLC3A2	1.63577e-36			IFI27	4.80805e-61	ARHGAP11A	2.16899e-196	EIF4G2	5.39799e-15
		ENSMMUG00000045979	8.79869e-05					RNASE6	4.8368e-124	CXCR4	6.09557e-36			NT5C3A	3.30514e-55	BRCA1	1.95294e-193	HBEGF	4.1459e-14
								GLDN	6.55124e-117	ENSMMUG00000028669	1.41739e-35			PML	9.1368e-55	MCM5	1.63285e-188	TGM2	7.59188e-14
								RPLP1	1.84531e-115	BLVRB	5.68748e-34			PLAAT3	2.40259e-53	TPX2	2.85457e-174	RF00004.41	4.45985e-13
								ABCA6	6.1972e-113	LIPA	2.49419e-33			BST2	2.54368e-53	CDKN3	7.16094e-174	SAMSN1	1.00674e-12
								TYROBP	1.07837e-111	GADD45A	2.67227e-33			APOL2	3.53234e-51	KIFC1	3.08425e-169	IL1B	8.68763e-12
								EMP3	1.72516e-111	RBP4	1.21739e-32			PARP14	9.11252e-50	UBE2T	3.52072e-168	FPR1	4.76592e-11
								UBC	4.42942e-111	DNASE2B	1.272e-32			DNPEP	8.40777e-48	SMC2	6.3796e-157	TXNRD1	5.78521e-11
								SGK1	1.0996e-109	GPD1L	1.09377e-30			PARP9	4.12707e-47	KIF20B	4.61109e-156	CD83	2.5055e-10
								RPS10	3.17846e-105	GPD1	9.78506e-29			UNC93B1	2.29341e-45	HMMR	2.09631e-155	S100P	7.85443e-10
								RPL13A	1.92448e-103	GM2A	4.64619e-23			PSME2	2.04068e-44	ZWINT	2.50643e-155	SLC16A3	1.68166e-09
								RPS24	9.26659e-102	MMP19	1.21885e-21			DDX60L	3.09418e-40	HELLS	3.27247e-154	CCL2	5.89706e-09
								IFI30	1.01206e-100	CCNI	8.44438e-20			EIF2AK2	2.3026e-39	ENSMMUG00000014887	4.69968e-152	HSPA5	6.47473e-09
								CD86	4.07401e-98	FAM107B	7.67341e-18			APOBEC3H	1.32009e-38	TOP2A	3.02358e-150	GADD45A	1.90533e-08
								RPL35	6.15853e-98	CIR1	1.29173e-08			ADAR	8.80719e-38	MCM6	5.85867e-150	CITED2	2.49241e-08
								CORO1A	6.67077e-98					GIMAP4	5.27144e-36	PTTG1	5.23509e-134	MGST1	8.97273e-07
								ENTPD1	2.39097e-97					IFI35	5.67338e-36	H2AFZ	4.49882e-130	SERPINE1	5.67566e-06
								PLXNB2	1.03939e-96					SP110	3.73473e-34	SPAG5	5.05544e-128	LPL	9.87364e-06
								PKIB	8.04565e-96					DYNLT1	3.75362e-34	RNASEH2A	5.19716e-117	MANF	1.68622e-05
								RPS12	6.60335e-95					PSMB9	6.98595e-34	POC1A	1.09371e-112
								ENSMMUG00000018240	5.13409e-93					ODF3B	2.78252e-33	ENSMMUG00000004522	7.87015e-111
								RPL19	2.08948e-92					NCOA7	8.16777e-33	CKAP2L	1.47998e-106
								ENSMMUG00000008227	3.66104e-92					PLAAT4	9.49106e-31	SMC4	1.33302e-105
								RPL10	1.28033e-90					MAMU-E	7.3559e-30	NCAPD2	7.50671e-105
								SCN1B	4.02169e-90					TRIM22	2.62254e-29	ORC6	1.97948e-102
								ENSMMUG00000013429	4.86956e-89					CASP1	1.25203e-28	ATAD2	2.61414e-102
								ZFP36L1	3.2527e-88					STAP1	8.60143e-28	HMGB3	2.17898e-95
								CSF2RA	3.62405e-87					NAPA	1.22887e-27	ITGB3BP	1.51754e-94
								ENSMMUG00000042625	6.4504e-87					NAGK	2.97685e-26	PCNA	1.01877e-91
								IGFLR1	1.53851e-85					ITM2B	7.51682e-26	CENPF	1.9591e-90
								MAMU-DRB1	1.6858e-85					CGAS	1.67716e-23	RRM1	1.67823e-86
								RPS14	5.92277e-85					CHMP5	6.65136e-23	TMPO	2.29338e-81
								RNASET2	5.11718e-82					PSMB8	1.26682e-22	SNRPB	6.74433e-73
								ENSMMUG00000017928	3.17326e-81					SP100	1.71753e-22	PLK1	2.09359e-72
								RPS15	5.2668e-79					CMTM2	1.46824e-20	RAN	3.00268e-71
								RPS13	4.57835e-76					MNDA	3.50357e-19	CENPW	4.63119e-70
								YWHAH	1.00776e-75					SMC6	9.4746e-17	SKA2	1.49783e-67
								ENSMMUG00000002676	4.38602e-75					GM2A	3.68702e-15	APOBEC3A	3.72383e-66
								F13A1	1.10199e-74					VAMP5	1.44522e-14	PRR11	1.42578e-64
								CD74	3.40736e-74					LSM2	1.24455e-13	GMNN	1.44415e-64
								IGSF6	1.64343e-72					IL1RN	2.0801e-12	EZH2	1.15412e-62
								C1QC	4.3527e-72					SERPINE1	3.60559e-11	CENPK	2.61287e-62
								ENSMMUG00000006075	1.64007e-71					MCEMP1	1.81052e-09	CENPX	2.77181e-62
								RPL26	2.35856e-71					S100P	6.16234e-09	POLE3	4.62636e-62
								VIM	4.62406e-71					WARS	1.74903e-08	TACC3	8.52336e-62
								MTSS1	3.6687e-68					ENSMMUG00000042180	0.00115573	LRR1	1.78904e-60
								CTSH	8.69241e-67							DEK	9.23251e-60
								FAU	1.51862e-66							TUBB	3.59529e-59
								NDRG1	5.42673e-64							CENPE	6.15423e-59
								ENSMMUG00000023207	8.32611e-63							AKR1A1	7.41577e-58
								FUCA1	1.12961e-62							DNMT1	1.21518e-57
								FYB1	2.29634e-62							IDH2	1.72898e-57
								ENSMMUG00000008604	6.39463e-62							ANP32B	3.44115e-57
								TSPAN3	2.54898e-60							PSIP1	3.76894e-55
								PLEKHO1	1.70311e-59							WDR34	2.11166e-54
								KRTCAP2	7.19086e-59							SLC2A4RG	6.84935e-54
								ENSMMUG00000020582	1.30365e-58							DNAJC9	1.60395e-50
								SLC8A1	1.76316e-58							LSM3	2.63342e-50
								RPL27	2.58392e-58							CCDC167	3.69468e-50
								RPS16	7.61714e-58							ENSMMUG00000002668	3.5406e-49
								NR4A2	3.84697e-57							KIF22	4.29773e-49
								LGMN	9.65598e-57							TUBA1B	4.66534e-49
								RPL23	5.41673e-56							HNRNPAB	3.16899e-48
								ENSMMUG00000020159	1.28147e-55							SLC25A5	1.39172e-47
								RPS20	5.64844e-55							RANBP1	1.40698e-47
								INSIG1	6.12875e-55							LSM4	8.58429e-44
								DNMT1	4.46157e-54							CDK4	4.32468e-43
								HNRNPH2	6.12249e-54							ENSMMUG00000048107	5.34596e-43
								RBPJ	1.97771e-53							H2AFV	1.76082e-42
								RPS3	2.94018e-53							USP1	1.10272e-41
								ID3	3.11767e-53							RPA3	2.04873e-41
								C1QB	1.14542e-52							ERH	2.98058e-41
								GNA15	5.82333e-52							SNRPD1	6.10489e-40
								ALCAM	8.24277e-51							DHDDS	7.21304e-40
								HLA-DQA1	1.21092e-50							STT3A	1.26434e-39
								ENSMMUG00000016894	5.98305e-50							HMGB1	1.46998e-38
								NAAA	5.73648e-49							ENSMMUG00000013258	1.21904e-37
								ENSMMUG00000038348	6.01689e-49							LSM2	5.46379e-37
								PLD3	6.45672e-49							TPRKB	3.25256e-36
								CPM	1.43054e-48							TOPBP1	6.94363e-35
								YBX3	2.32789e-47							HIST1H1D	1.8397e-34
								BHLHE40	8.43882e-47							PLP2	1.94056e-34
								RPL11	1.92873e-46							HNRNPA2B1	1.81656e-33
								MT1JP	1.30624e-45							GAPDH	2.33804e-33
								IER3	6.60911e-45							ENSMMUG00000012140	3.22381e-33
								ATP2B1	1.01596e-44							PRDX4	5.28302e-33
								NR4A1	3.5732e-44							H2AFX	1.45637e-32
								ENSMMUG00000042143	4.82193e-44							SMC3	7.47063e-32
								SELENOP	6.48691e-44							ATP5IF1	1.31915e-31
								ARID5B	1.56399e-43							NUCKS1	2.62972e-31
								ZFP36	4.01204e-43							ENSMMUG00000011604	3.81009e-31
								DPYSL2	1.43348e-41							ENSMMUG00000003187	6.3046e-31
								GSN	9.04213e-41							HNRNPR	6.76561e-31
								COTL1	9.35658e-41							PAFAH1B3	2.31828e-30
								NCAM1	1.40093e-40							SUMO2	4.18959e-30
								ENSMMUG00000029123	2.98295e-40							MIS18BP1	7.17295e-30
								ENSMMUG00000005072	8.46893e-40							DCTPP1	1.11441e-29
								RPS29	3.86721e-39							RPL22L1	1.6111e-29
								CFP	3.70109e-38							YWHAH	3.93312e-29
								PAPSS2	4.58441e-38							SIVA1	3.09271e-28
								ECM1	7.23957e-38							ENSMMUG00000048938	7.83615e-28
								CALM1	1.51991e-37							HSPD1	9.58714e-28
								TGFBI	8.23782e-37							HAT1	4.43463e-27
								TNFSF13B	2.01966e-36							TUBB4B	5.67974e-27
								UPK3A	2.09186e-36							BUB3	2.57145e-26
								ENSMMUG00000006206	2.58499e-36							XPO1	9.31465e-26
								GADD45B	5.49766e-36							SDF2L1	1.04828e-25
								MAMU-DOA	5.8971e-36							CCDC34	1.123e-25
								HACD4	9.45392e-36							KPNA2	1.18289e-25
								MEF2A	1.12839e-34							DDX39A	1.51173e-25
								REL	1.34507e-34							COMMD4	3.08207e-25
								GRASP	3.74883e-34							HIST1H1E	4.06861e-25
								GLIPR1	9.24608e-34							ENSMMUG00000001319	1.27793e-24
								IER5L	2.24019e-33							HNRNPF	1.49315e-24
								S100A10	2.35974e-33							TUBA1C	3.28601e-24
								DEGS1	1.06733e-32							PRKDC	6.83401e-24
								PREX1	1.78721e-32							CKLF	1.5706e-23
								LMNA	3.75491e-32							TMEM109	2.1591e-23
								EVA1B	5.00327e-32							LDHA	1.30318e-22
								ENSMMUG00000049198	2.09498e-31							RAD21	1.34836e-22
								LYZ	2.72863e-31							POLD2	1.37327e-22
								ENSMMUG00000047461	2.76736e-31							MANF	2.76492e-22
								CLEC2B	3.08131e-31							HNRNPA3	6.03024e-22
								ENSMMUG00000039687	4.46858e-31							EZR	1.20459e-21
								NFKBIA	5.0985e-31							YWHAQ	1.30491e-21
								CCNL1	8.68633e-30							LAIR1	1.53882e-21
								CTSC	1.23414e-29							GSTO1	1.03959e-20
								C1orf162	1.75668e-29							CTSG	2.39587e-20
								ATP6AP2	3.15556e-29							SERBP1	1.08102e-19
								PNRC1	3.54187e-29							ZDHHC12	2.33799e-19
								ENSMMUG00000005593	6.82279e-29							RNASE2	2.41754e-19
								LIMS1	1.09626e-28							AP2S1	6.21205e-19
								GLTP	1.11642e-28							ENO3	8.02163e-19
								SERP1	1.27816e-28							PSME2	3.19755e-18
								SRGN	3.704e-28							NNAT	6.87913e-18
								TUBA1A	8.89562e-28							TEX30	1.24171e-17
								MT1M	1.25845e-27							CALM3	2.83535e-16
								PPP1R15A	1.30033e-27							MZT2B	3.73741e-16
								HMGB1	1.49117e-27							ANP32E	1.68247e-15
								P2RY13	2.81808e-27							ENSMMUG00000016898	3.92957e-15
								CCNI	5.03953e-27							CDA	4.0659e-15
								HNRNPDL	4.61686e-26							MARCO	9.17221e-15
								ENSMMUG00000042343	4.68596e-26							SERPINB1	2.41943e-14
								SUSD6	5.69574e-26							DCTN3	1.09091e-13
								YPEL3	1.08331e-25							SAP30	4.22303e-13
								RABAC1	4.80799e-25							S100A9	3.6748e-12
								CKLF	1.04499e-24							RNASE6	8.56464e-10
								SLC39A10	1.70787e-24							ENSMMUG00000010817	9.71133e-10
								SERTAD1	2.20538e-24							UBE2S	2.29295e-08
								FGL2	2.25967e-24							ENSMMUG00000006075	1.20552e-06
								AHNAK	2.58998e-24							S100A8	1.32053e-06
								NDRG2	4.07262e-24							CCL2	0.000706139
								TCF4	1.09317e-23							HP1BP3	0.0058035
								RNASE4	1.64125e-22
								ATF3	2.2295e-22
								ENSMMUG00000000558	3.93326e-22
								PRCP	4.44925e-22
								AKR1B1	5.93427e-22
								RASL10A	1.11167e-21
								ENSMMUG00000022769	1.29634e-21
								SIGLEC1	2.84637e-21
								SH3KBP1	2.99044e-21
								FN1	3.16689e-21
								MID1IP1	4.48487e-21
								GNA13	1.19675e-20
								ETS2	1.33402e-20
								METTL9	1.45986e-20
								SMAP2	3.33108e-19
								FOS	8.41197e-19
								IDH2	1.51388e-18
								CDC42SE2	3.35339e-18
								SGPL1	7.14525e-18
								CCR1	2.67323e-16
								ENSMMUG00000012203	6.41494e-16
								MAFF	1.19452e-15
								VMO1	1.46052e-15
								UBL3	2.47876e-15
								RPL22L1	4.76288e-14
								EIF5	1.21271e-12
								JARID2	1.30727e-12
								KMT2E	2.936e-12
								TLR2	3.25326e-12
								TYMP	3.72881e-12
								HCST	8.65014e-12
								MNDA	1.53503e-11
								SOD2	5.94855e-11
								IQGAP2	7.91687e-11
								FURIN	1.59397e-10
								PTP4A1	2.05283e-10
								APOE	3.0961e-10
								RASGEF1B	3.71348e-10
								NUFIP1	3.97009e-10
								C16H17orf49	4.33497e-10
								MYADM	4.44769e-10
								ENSMMUG00000011916	4.8108e-10
								AOAH	3.3545e-09
								GPR65	2.03223e-08
								ENSMMUG00000017838	2.71503e-08
								RGS2	1.57963e-06
								HMGA1	2.1251e-06
								IL1B	0.000141884
								TSPAN4	0.00018382
								IL1RN	0.000235329
								MAP3K8	0.000242847
								OSM	0.000416179
								NFKB1	0.000418691
								PRDX6	0.00160034
								RALA	0.00515867
								ABCA1	0.0306911
