## Supplementary material for "Chronic ethanol drinking in non-human primates induces inflammatory cathepsin gene expression in alveolar macrophages accompanied by functional defects": Supp Table 4

### Sheet: Sheet1
Supplemental Table 4: Module Scoring gene lists
Fc-receptro mediated phagocytosis	Antigen Presentation	Cell adhesion molecules (CAMs)	HIF1A signaling pathway	Chemokine signaling pathway	Cytokine-cytokine receptor interaction	M1	M2
AKT3	PSME3	CDH2	AKT3	AKT3	GDF11	LAP3	MED22
PLA2G4B	IFI30	CDH3	CDKN1A	RASGRP2	CCL26	NCOA7	ACPP
ARPC5	KIR3DL3	CLDN24	CDKN1B	CCL26	CXCL13	IFIT2	AGA
ARPC4	CREB1	CDH4	EGLN2	VAV3	CXCR6	STAT1	SRBD1
ARPC3	CTSB	CDH5	EGLN3	CXCL13	TNFSF13B	TRIM21	NAT13
ARPC1B	CTSL	OCLN	CREBBP	CXCR6	CCR9	SCO2	CLIC5
ARPC2	CTSS	CDH15	CYBB	GNB5	CCL27	CCL8	C9ORF72
WASF2	PDIA3	CD226	EDN1	ADCY1	EDAR	LGALS3BP	TMEM185A
VAV3	MAMU-A	CLDN16	EGF	ADCY2	IL24	PARP9	LOC652881
ARPC1A	MAMU-B	CNTN1	EGFR	CCR9	IL17F	SAMD9L	CKS2
CFL1	MAMU-C	CLDN4	EIF4E	CCL27	TNFRSF13C	IFIH1	TLR1
CFL2	MAMU-DMA	CLDN3	EIF4EBP1	ADCY3	CCR1	IFIT3	ITGB2
WASF3	MAMU-DMB	CLDN7	ENO1	ADCY5	CCR3	DTX3L	IER3
PLA2G4E	MAMU-DOA	CLDN23	ENO2	ADCY6	CCR4	TRIM22	COX10
CRK	MAMU-DOB	VCAN	ENO3	ADCY7	CCR5	SP110	RYR1
CRKL	MAMU-DPA1	CTLA4	EP300	ADCY8	CCR6	TRIM26	GMIP
DNM2	MAMU-DPB1	CLDN19	EPO	CHUK	CCR7	C1ORF144	ERMAP
DOCK2	MAMU-DQA1	TIGIT	ERBB2	ADCY9	CCR8	PGM1	SH3PXD2B
AKT1	MAMU-DQA2	ALCAM	AKT1	CCR1	CNTF	IFI35	GLRX2
AKT2	MAMU-DQB1	NLGN4Y	AKT2	CCR3	CNTFR	IRF7	BRP44L
FCGR1A	MAMU-DRA	NTNG1	ALDOA	CCR4	ACVR1C	NT5C3	ATP5B
FCGR2A	MAMU-DRB1	NLGN1	FLT1	CCR5	IL17RE	EPSTI1	CHCHD9
FCGR2B	MAMU-DRB5	NFASC	MTOR	CCR6	IL31RA	DDX60	LGALS2
FCGR3A	MAMU-E	ICOSLG	EIF4E1B	CCR7	CSF1	TNFSF13B	RAC1
PIP5K1C	MAMU-F	CLDN14	GAPDH	CCR8	CSF1R	XAF1	TNPO2
PLA2G4F	MAMU-G	CADM1	ANGPT1	GRK7	CSF2	DNAJA1	ZNF597
LAT	HSPA1A	CLDN15	ANGPT2	CRK	CSF2RA	RSAD2	SLC11A2
AMPH	HSPA1B	NEGR1	MKNK2	CRKL	CSF2RB	IRF9	DCI
BIN1	HSPA1L	NECTIN3	HIF1A	PIK3R6	CSF3	MID1	UBR7
PLA2G4D	HSPA2	CNTNAP2	HK1	CX3CR1	CSF3R	IFIT5	AGPAT4
GSN	HSPA4	CLDN17	HK2	GRK2	CSH1	RPL10L	DEK
HCK	HSPA5	GLG1	HK3	GRK3	CSH2	IFITM1	MAP3K7IP2
INPP5D	HSPA6	CD274	HMOX1	DOCK2	IL34	RTP4	RPS4Y2
INPPL1	HSPA8	ICOS	IFNG	ADCY4	CTF1	GLTP	GNA15
ARF6	HSP90AA1	MAMU-A	IFNGR1	AKT1	IL23R	SH3PXD2A	C6ORF120
LIMK1	HSP90AB1	MAMU-B	IFNGR2	AKT2	GDF7	PHF11	MTX2
LIMK2	KIR2DL1	MAMU-C	IGF1	PTK2B	CX3CR1	RAB8A	C8ORF40
LYN	KIR2DL3	MAMU-DMA	IGF1R	FGR	IFNLR1	PRIC285	SCN3A
MARCKS	KIR2DL4	MAMU-DMB	IL6	FOXO3	EDA	IFI27	RFC1
MYO10	KIR2DS4	MAMU-DOA	IL6R	PLCB1	EPO	CERK	CHPF2
PAK1	KIR3DL1	MAMU-DOB	INS	PIK3R5	EPOR	PARP12	UQCRFS1
ASAP1	KIR3DL2	MAMU-DPA1	INSR	SHC2	TNFRSF13B	OAS2	TLR6
PIK3CA	KLRC1	MAMU-DPB1	ENO4	GNAI1	CLCF1	DYSF	SLCO3A1
PIK3CB	KLRC2	MAMU-DQA1	LDHA	GNAI2	IL17RA	MX1	TMEM183A
PIK3CD	KLRC3	MAMU-DQA2	ARNT	GNAI3	IL27	IFITM3	ZBTB8OS
PIK3R1	CIITA	MAMU-DQB1	LTBR	GNB1	IL36RN	CMPK2	C17ORF87
PIK3R2	NFYA	MAMU-DRA	NFKB1	GNB2	CERS1	SAMD9	TMEM126B
PLA2G4A	NFYB	MAMU-DRB1	NOS2	GNB3	GDF2	IFITM2	CES2
PLCG1	NFYC	MAMU-DRB5	NOS3	GNG3	MSTN	IFI44	C9ORF103
PLCG2	LGMN	MAMU-E	NPPA	GNG4	GDF9	OASL	COG5
PLD1	B2M	MAMU-F	SERPINE1	GNG5	GDF10	ANO6	DEDD2
PLD2	PSME1	MAMU-G	ANGPT4	GNG7	AMH	IFI6	ZNF296
ASAP3	PSME2	ICAM1	PDHA1	GNG10	GH1	HERC6	SLC43A2
PRKCA	RFX5	ICAM2	PDHA2	GNG11	GH2	HERC5	LOC645317
PRKCB	RFXAP	ICAM3	PDHB	GNGT1	AMHR2	DHX58	SLC38A6
PRKCD	TAP1	ITGA6	PDK1	GNGT2	GHR	ISG15	VPS8
PRKCE	TAP2	ITGA4	PFKFB3	CCR10	IL36B	LY6E	MDH2
PRKCG	TAPBP	ITGA9	PFKL	XCR1	IL36A	ITGAE	C4ORF32
MAPK1	TNF	ITGAL	PGK1	CXCR3	IL17C	MAFA	TMEM183B
MAPK3	CALR	ITGAM	PIK3CA	GRK4	IL17B	DDX58	CHD9
MAP2K1	CANX	ITGAV	PIK3CB	GRK5	TNFRSF21	SIGLEC1	FAM162A
SPHK2	KLRC4	ITGB1	PIK3CD	GRK6	BMP10	FBXW11	NDUFB5
PTPRC	RFXANK	ITGB2	PIK3R1	GRB2	CCR10	EIF2AK2	MRPS22
RAC1	CD4	ITGB7	PIK3R2	CXCL1	IFNL2	OAS1	SLFN11
RAC2	CD8A	ITGB8	PLCG1	CXCL2	IFNL3	OAS3	COX7B
RAF1	CD8B	L1CAM	PLCG2	CXCL3	IFNL1	IFIT1	MRPS30
RPS6KB1	CD74	MAG	EGLN1	GSK3A	XCR1	GCNT2	FAM156A
RPS6KB2		CD99	PRKCA	GSK3B	CXCR3	GMPR	CHKB
MARCKSL1		MPZ	PRKCB	HCK	CXCL17	KIAA1618	SMPDL3A
NCF1		NCAM1	PRKCG	HRAS	CXCL1	MX2	DECR1
SYK		NCAM2	MAPK1	IKBKB	CXCL2	NGRN	ANKRD12
VASP		NEO1	MAPK3	CXCL8	CXCL3	TXNDC12	HPSE
VAV1		NRCAM	MAP2K1	CXCR1	IL19	TRIM5	C16ORF75
VAV2		CLDN20	MAP2K2	CXCR2	IFNE	C22ORF28	UQCRHL
WAS		CLDN11	BCL2	CXCL10	IFNA1	TOR1B	DDR1
ARPC5L		F11R	RELA	ITK	IFNA2	LOC400759	TOR1AIP1
PIP5K1A		CLDN18	RPS6	JAK2	IFNA4	CXCL9	ZCCHC11
PIP5K1B		PDCD1	RPS6KB1	JAK3	IFNA5	APOBEC3A	PPCS
PLA2G6		PECAM1	RPS6KB2	KRAS	IFNA6	FAM26F	MRPL18
PIK3R3		CLDN22	SLC2A1	RHOA	IFNA7	IL27	APOOL
SCIN		NLGN3	STAT3	SHC4	IFNA8	CXCL10	DPH5
PLPP1		NLGN4X	ELOC	LYN	IFNA10	BATF2	FASTK
PLPP2		NLGN2	ELOB	ARRB1	IFNA13	SERPING1	PRKRIR
PLPP3		LRRC4C	TEK	ARRB2	IFNA14	RARRES3	PCBD1
ASAP2		CADM3	TF	CCL3L3	IFNA16	GBP1	SFRS2B
SPHK1		PTPRC	TFRC	CXCL9	IFNA17	C9ORF109	THBS1
WASF1		PTPRF	TIMP1	NFKB1	IFNA21	AIM2	MTX3
WASL		PTPRM	TLR4	NFKBIA	IFNAR1	GBP5	THOC7
GAB2		PVR	VEGFA	NFKBIB	IFNAR2	HAPLN3	MRPS18B
CDC42		NECTIN1	VHL	NRAS	IFNB1	GBP4	KL
		NECTIN2	HKDC1	PAK1	IFNGR1	ETV7	AKR7A3
		JAM2	CAMK2A	GNG13	IFNGR2	MDK	RABAC1
		SDC1	CAMK2B	PF4	IFNW1	VAMP5	LOC646630
		SDC2	CAMK2D	PF4V1	BMP8A	NFIX	LYRM5
		SDC4	CAMK2G	PIK3CA	FAS	ANKRD22	MIF
		SELE	CUL2	PIK3CB	IL1A	APOL6	SHPK
		SELL	PIK3R3	PIK3CD	IL1B	GBP2	A2M
		SELP	MKNK1	PIK3CG	IL1R1	SLC6A12	CREG1
		SELPLG	EIF4E2	PIK3R1	IL1RAP	JAK2	LOC644128
		LRRC4	RBX1	PIK3R2	IL1RN	PSMB9	RPA3
		CLDN25		PLCB2	IL2	UBE2L6	UQCRC2
		SIGLEC1		PLCB3	IL2RA	TAP1	DFFB
		SPN		PLCB4	FASLG	WARS	MAP1LC3C
		CNTN2		SHC3	IL2RG	DCAF6	SELO
		CLDN5		GNG2	IL3	PSMB10	TARP
		VCAM1		PPBP	IL3RA	TIFA	MTIF2
		VTCN1		PRKACA	IL4	DYNLT1	MAPKAPK5
		PDCD1LG2		PRKACB	IL4R	TNFSF10	PLD2
		CD276		PRKACG	IL5	BTN3A3	VMO1
		MADCAM1		PRKCB	IL5RA	NMI	NAP1L1
		JAM3		PRKCD	IL6	PSMB8	FLJ20444
		NTNG2		PRKCZ	IL6R	ZDHHC8	GGCT
		CNTNAP1		MAPK1	IL6ST	BTN3A1	GRINA
		ITGA8		MAPK3	IL7	APOL2	LOC642921
		MPZL1		GNG12	IL7R	CXCL11	NQO2
		CLDN10		MAP2K1	CXCL8	ELF4	KIAA0556
		CLDN8		PARD3	CXCR1	SERPINI1	TP53INP2
		CLDN6		CCL28	IL9	ALPK1	C9ORF40
		CLDN2		BAD	CXCR2	TAP2	STAMBP
		CLDN1		PTK2	IL9R	PARP14	C18ORF32
		CLDN9		PREX1	IL10	MAMU-G	MS4A14
		ESAM		CXCL16	IL10RA	MAMU-C	AFG3L2
		CD2		PXN	IL10RB	ARS2	CLK2
		CD4		RAC1	IL11	MAMU-E	ZNF684
		CD6		RAC2	IL11RA	MAMU-H	EVL
		CD8A		RAC3	IL12A	SLAMF7	NDUFA10
		CD8B		RAF1	IL12B	MAMU-B	STK32B
		CD22		RAP1A	IL12RB1	STAT2	GPN1
		NRXN3		RAP1B	IL12RB2	RBCK1	HEG1
		NRXN1		GNB4	IL13	PRPF3	MOBKL2C
		NRXN2		RELA	IL13RA1	MAMU-F	ERRFI1
		CD28		GRK1	IL13RA2	TMEM140	CENTD2
		LRRC4B		ROCK1	IL15	AATF	DNAJC14
		CD80		CCL1	IL15RA	SP140	DEF8
		CD86		CCL2	IL16	TRAFD1	TRIM3
		CD34		CCL3	TNFRSF9	KCNJ2	CHCHD2
		CD40		CCL4	IL17A	APOL3	CBR4
		CD40LG		CCL5	IL18	ITGAL	PCTP
		CD58		CCL7	INHA	NUP50	RICS
		SDC3		CCL8	INHBA	CFB	PHF2
		CDH1		CCL11	INHBB	IL1F7	DUSP1
				CCL13	INHBC	UBD	NDUFA9
				CCL14	CXCL10	MR1	EPB41L3
				CCL15	IL31	SLC15A4	ISCA2
				CCL16	GDF6	VPS36	PALB2
				CCL17	LEP	PML	DDX47
				CCL18	LEPR	TM9SF3	ZNF32
				CCL19	LIF	LRRCC1	POLA2
				CCL20	LIFR	HCP5	C13ORF18
				CCL21	LTA	ORC3L	SDHB
				CCL22	LTB	BTN3A2	ANXA4
				CCL23	LTBR	USP9X	TFE3
				CCL24	CCL3L3	ADAR	ITK
				CCL25	CXCL9	MFAP1	LIG4
				CXCL6	MPL	HCG4	CDR2
				CXCL11	NGF	MOV10	DLL1
				CXCL5	NGFR	PLEKHA7	FAM38A
				XCL1	NODAL	NLRC5	ZNF142
				CX3CL1	TNFRSF11B	MAMU-A	SPOCK2
				CXCL12	OSM	SP100	C2ORF28
				CXCR5	IL20	LBA1	SMCR7L
				SHC1	IL21R	MIA3	RBPMS2
				NCF1	IL22	OAT	COQ5
				SOS1	TNFRSF12A	CLDN7	SESTD1
				SOS2	ACKR4	ZNF668	TINF2
				SRC	IL23A	SELT	PRKD2
				BRAF	PF4	PAXIP1	TNC
				STAT1	PF4V1	C6ORF106	LIAS
				STAT2	IL17D	TM9SF2	TBCA
				STAT3	IL20RA	TUT1	MRPS25
				STAT5B	IL20RB	OSCAR	PDCD6IP
				XCL2	PPBP	CPNE6	SOCS3
				TIAM1	TNFRSF19	KIAA0564	NDUFS4
				CCR2	IL17RB	WDFY1	PIM2
				VAV1	IL26	C20ORF123	CYC1
				VAV2	PRL	CLCNKA	ZBTB40
				WAS	PRLR	RASSF2	FASTKD1
				CXCR4	IL36G	DKK2	FAM120A
				PIK3R3	CCL28	EHD4	GK2
				IKBKG	IFNK	HDAC1	CRTC2
				WASL	ACKR3	SLCO4A1	TP53BP1
				GNG8	CXCL16	TRIB3	PHF17
				ROCK2	IL22RA1	COMMD7	SLC30A9
				CXCL14	IL21	CARS	TADA1L
				CCL4L2	EDA2R	ZNF511	RASA2
				BCAR1	TNFRSF17	UBE2E3	LOC389293
				ELMO1	CCL1	CRABP2	GBAS
				CDC42	CCL2	SFRS14	COX5A
					CCL3	TARS	SACS
					CCL4	PSAT1	CLEC2D
					CCL5	SLC1A5	SDHD
					CCL7	SLC28A3	UFSP2
					CCL8	SLC30A3	IL27RA
					CCL11	CAMP	CRIP1
					CCL13	DEGS1	HEATR6
					CCL14	C20ORF3	ETS2
					CCL15	ASNS	TIAM1
					CCL16	ITGA5	MRPL37
					CCL17	PPME1	FBXO4
					CCL18	BCL2L13	2021-09-07
					CCL19	SARS	RNMTL1
					CCL20	AHCYL1	SAPS3
					CCL21	MTHFD2	UQCRB
					CCL22	SLC44A2	MAFG
					CCL23	DNAJB1	MRS2
					CCL24	GM2A	UQCC
					CCL25	LARP1	BRMS1
					CXCL6	RHBDD1	DYRK2
					CXCL11	FAM127B	CISD1
					CXCL5	CEBPG	TMEM51
					XCL1	AARS	AP3M2
					CX3CL1	EBI2	ATP5A1
					CXCL12	CSF1	DHX16
					CRLF2	YARS	IFT74
					CXCR5	SORL1	FRAG1
					IL25	ZNF598	RAB38
					BMP2	CBX1	MCTS1
					BMP3	HSPA1B	NNT
					BMP4	LOC347376	SLC2A5
					BMP5	SLC25A44	C9ORF123
					BMP6	AXIN1	HMGB3
					BMP7	RNMT	LPCAT2
					BMP8B	LOC730740	GRSF1
					BMPR1A	UBE4B	DBT
					BMPR1B	GALNT11	FANCG
					BMPR2	PHGDH	LYPLAL1
					XCL2	SERPINE1	MRPL15
					TGFB1	SERPINH1	C5ORF62
					TGFB2	DAG1	SYNJ2
					TGFB3	LOC440926	LOC647340
					TGFBR1	GARS	FAF1
					TGFBR2	TMEM2	ABCB9
					THPO	COL22A1	FIS
					TNF	CNKSR3	DENND3
					TNFRSF1A	ADM2	PPIL3
					TNFRSF1B	MARS	HPS5
					TNFSF4	HEBP2	SAAL1
					CCR2	SATB1	CPT2
					TNFRSF4	EBAG9	LOC441763
					IL1R2	TNFSF14	NDRG2
					CXCR4	MAP3K8	LRCH3
					GDF5	CPNE8	MAD2L2
					INHBE	SRF	SUCLG2
					IL1F10	JMJD1C	LOC200030
					IL17RC	RNPS1	CBX3
					RELT	HSPA1A	CYTH3
					TSLP	FBXO33	ACADM
					TNFSF11	CD300C	C17ORF56
					TNFSF14	GNG2	FAM96A
					TNFSF13	SPTAN1	CTBS
					TNFSF12	H3F3A	C13ORF1
					TNFSF10	BNIP2	TMEM120A
					TNFSF9	TSPAN9	PECI
					TNFRSF14	MIDN	ZHX2
					TNFRSF6B		VNN1
					TNFRSF18		DYRK4
					TNFRSF11A		DENND1A
					TNFRSF10D		NTHL1
					TNFRSF10C		UPF1
					TNFRSF10B		RRP8
					TNFRSF10A		TBX3
					IL18RAP		PAPSS2
					IL1RL2		SETMAR
					IL18R1		SIP1
					TNFSF18		SEC22B
					ACVR1		MSH6
					IL33		UBL4A
					ACVR1B		C19ORF2
					IL1RL1		NDUFA4
					OSMR		TMEM86B
					ACVR2A		MRPL30
					CD4		STARD7
					BMP15		KIAA0586
					IL32		TTC14
					ACVR2B		CLCN6
					ACVRL1		POR
					TNFRSF8		APBB3
					TNFSF8		LOC286016
					IL27RA		DICER1
					GDF15		BCAT2
					CXCL14		TMEM203
					CCL4L2		PILRA
					GDF3		TNFRSF8
					CD40		GPR175
					CD40LG		DAGLA
					CD70		OSGEPL1
					TNFSF15		LOC651738
							TLN2
							PLSCR1
							NPLOC4
							MYOM2
							APEX1
							METAP2
							SERPINB2
							WDR47
							NUPL2
							CBR1
							C5ORF54
							R3HDM1
							ERAL1
							ATP5F1
							SETD3
							DPY19L4
							ACOT7
							RHOBTB3
							HRB
							PLXNC1
							LOC100008589
							RIC8A
							COQ3
							LAT2
							ANO10
							NSMCE1
							COMTD1
							GTF3C3
							IRS2
							SET
							DIAPH1
							CHD1L
							NAALADL1
							C21ORF124
							C7ORF57
							C3ORF31
							ARHGAP10
							C18ORF55
							LOC731682
							KLHL35
							SARS2
							SLC27A3
							GFOD1
							NBPF3
							RNF138
							NIPSNAP1
							ZNF197
							C1ORF149
							EXTL2
							IMPDH2
							PLEKHA9
							MRPL45
							BCL3
							PTPLAD1
							FAM26C
							CCNH
							MTMR3
							KHSRP
							HSP90AA1
							CS
							SERBP1
							DOCK1
							NDUFAB1
							HIBADH
							GTF2H1
							ELP3
							PGS1
							SERPINB7
							DBR1
							VNN3
							ABHD10
							SAP30BP
							CCDC51
							CTNNB1
							AKAP1
							LOC642082
							FH
							SNW1
							EGR3
							MEGF9
							NIF3L1
							SERPINB8
							KIAA0913
							C8ORF59
							LOC646144
							PDE4DIP
							RUNX1
							RER1
							VNN2
							PTK2
							PDXP
							SLC9A8
							CANT1
							EXOSC1
							SDAD1
							PCCB
							CHI3L2
							POGK
							FKRP
							LRRC58
							SEMA4B
							RPL26
							METAP1
							NUDT16L1
							SFXN4
							DUSP26
							MDH1
							C3ORF23
							ARV1
							C10ORF78
							CDV3
							ADPRHL2
							CRK
							SSH1
							BCAR3
							C12ORF30
							DNPEP
							RPL14
							FAM21B
							CARD16
							RG9MTD1
							GALM
							ZNF93
							IL10RB
							TAX1BP3
							PVRL2
							PLEKHG2
							TCERG1
							LEPROT
							CDKN2D
							ANKMY2
							PCDHGB6
							CXCL2
							ZNF484
							FLOT1
							MRPL1
							LYN
							EXOSC6
							HIRIP3
							IFNA8
							IL1R2
							RABEPK
							FZD1
							SLC31A1
							UROD
							TMX4
							TAPT1
							RHBDF2
							B3GNT2
							INVS
							FAH
							REEP5
							PER2
							RASAL1
							MOBKL2B
							IL1RAP
							DDRGK1
							VCL
							SLC7A7
							CH25H
							PARM1
							CD1E
							NRIP1
							NPEPPS
							MTFMT
							CMTM8
							RFXAP
							FLJ25006
							CD300LF
							CD1A
							SPATA5L1
							GPT
							C5ORF20
							PPP1R16A
							SPN
							IFNAR2
							STAT6
							CD1C
							C1ORF218
							CDH2
							IL8RBP
							TRIM36
							HES6
							SASH1
							NAPSB
							CREB5
							RHBDL3
							TACSTD2
							UBL3
							KIFC2
							DTNA
							AGPAT9
							ATXN1
							PLA2G4A
							DRAM1
							SLC37A3
							MC1R
							FLJ40448
							KCNK13
							FOXD2
							PNKD
							CLEC4F
							DMXL2
							MAPK9
							EIF2C1
							CNOT10
							MYL12A
							TNIK
							MGC16121
							RAB7A
							CD1B
							MYO9B
							LEPREL1
							RUFY4
							KIAA0513
							PGD
							ARPC2
							DPYSL2
							DUSP6
							ATG7
							GLS
							MAOA
							HARS2
							CCL17
							GOLGA8B
							SYT17
							LYZ
							FOS
							PELP1
							KIAA1671
							CYBB
							ALOX5AP
							CCRN4L
							IL1R1
							CARD9
							CLIC2
							RAMP1
							DAP
							HOMER2
							NAGPA
							PALLD
							SOCS1
							ADAM28
							DLST
							CRH
							TRIB2
							AUH
							UST
							RAB33A
							ESPNL
							EGLN3
							GALNTL4
							CXORF40A
							ALOX15
							CD14
							WNT5B
							MUTED
							EXOC2
							RAP1GAP
							TOR3A
							WDR33
							TIGD5
							FOXQ1
							ITPRIPL1
							IL17RB
							GPD1L
							RRP1B
							HPS1
							BAP1
							S100A9
							MLKL
							PPP1R14A
							TTC9C
							KTN1
							S100A8
							SNX8
							IRF4
							PPP1R3B
							BATF3
							RAB40B
							CCDC6
							LOC152195
							ISYNA1
							CCL26
							SULF2
							RASL10A
							RTKN
							ZNF317
							CTNNAL1
							WNT5A
							GPR65
							KIAA0182
							INTS3
							SOX8
							HEMK1
							NMD3
							C5AR1
							CABIN1
							DHRS11
							C3AR1
							MMP12
							CBR3
							ADAM15
							SUCNR1
							MACF1
							PITRM1
							ALDH5A1
							RPL28
							DAAM1
							PITPNA
							RASSF7
							MAP1A
							GALNT12
							ARHGAP23
							LOC284998
							NLRP12
